# The noncoding circular RNA *circHomer1* regulates synaptic development and experience-dependent plasticity in mouse visual cortex

**DOI:** 10.1101/2024.07.19.603416

**Authors:** Kyle R. Jenks, Ying Cai, Marvin Eduarte Nayan, Katya Tsimring, Keji Li, José C. Zepeda, Gregg R. Heller, Chloe Delepine, Jennifer Shih, Shiyang Yuan, Yao Zhu, Ye Wang, Yangyang Duan, Amy K. Y. Fu, Taeyun Ku, Dae Hee Yun, Kwanghun Chung, Nikolaos Mellios, Mriganka Sur, Jacque Pak Kan Ip

## Abstract

Circular RNAs (circRNAs) are a class of closed-loop, single stranded RNAs whose expression is particularly enriched in the brain. Despite this enrichment and evidence that the expression of circRNAs are altered by synaptic development and in response to synaptic plasticity *in vitro*, the regulation by and function of the majority of circRNAs in experience-dependent plasticity *in vivo* remain unexplored. Here, we employed transcriptome-wide analysis comparing differential expression of both mRNAs and circRNAs in juvenile mouse primary visual cortex (V1) following monocular deprivation (MD), a model of experience-dependent developmental plasticity. Among the differentially expressed mRNAs and circRNAs following 3-day MD, the circular and the activity-dependent mRNA forms of the *Homer1* gene, *circHomer1* and *Homer1a* respectively, were of interest as their expression changed in opposite directions: *circHomer1* expression increased while the expression of *Homer1a* decreased following 3-day MD. Knockdown of *circHomer1* delayed the depression of closed-eye responses normally observed after 3-day MD. *circHomer1*-knockdown also led to a reduction in average dendritic spine size prior to MD but critically there was no further reduction after 3-day MD, consistent with impaired structural plasticity. *circHomer1*-knockdown also prevented the reduction of surface AMPA receptors after 3-day MD. Synapse-localized puncta of the AMPA receptor endocytic protein Arc increased in volume after MD but were smaller in *circHomer1*-knockdown neurons, suggesting that *circHomer1* knockdown impairs experience-dependent AMPA receptor endocytosis. Thus, the expression of multiple circRNAs are regulated by experience-dependent developmental plasticity, and our findings highlight the essential role of *circHomer1* in V1 synaptic development and experience-dependent plasticity.

**Significance Statement:** Circular RNAs (circRNAs) are a class of closed-loop RNAs formed through back-splicing of exon and/or intron junctions. Initially considered as byproducts of aberrant RNA splicing with limited function, recent studies have implicated circRNAs in various neurological disorders. Despite their abundant expression in the brain, the role of circRNAs in experience-dependent plasticity remains poorly understood. We conducted an *in vivo* transcriptome analysis of circRNAs whose expression was regulated by experience-dependent plasticity in the mouse visual cortex and highlight *circHomer1*, a circRNA derived from the *Homer1* gene, as a circRNA critical for synaptic development and experience-dependent plasticity *in vivo*.
