## Supplementary Table 5 for "The noncoding circular RNA *circHomer1* regulates synaptic development and experience-dependent plasticity in mouse visual cortex"

### Sheet: Sheet1
Primer	Sequence (5'-3')
Mmu_circHomer1_F	TTCCACATAGGGAGCAACC
Mmu_circHomer1_R	TCTTCTTTGTGTTCGGGTCA
Mmu_Homer1a_F	GAAGTCGCAGGAGAAGATG
Mmu_Homer1a_R	TGATTGCTGAATTGAATGTGTACC
Mmu_Bdnf_F	GACGACATCACTGGCTGACA
Mmu_Bdnf_R	CAAGTCCGCGTCCTTATGGT
Mmu_Nptx2_F	AGACAGAGAGCACGCTGAAC
Mmu_Nptx2_R	TTGAATGCACTGTTGCCTCG
Mmu_Stat1_F	AGAACGGAGGTGAACCTGAC
Mmu_Stat1_R	TCGGCAGCCATGACTTTGTA
Mmu_linear Homer1_F	ACCCGATGTGACACAGAACT
Mmu_linear Homer1_R	GTTGCTTCCACTGCTTCACA
Mmu_circTulp4_F	TCACTGTCGCAGAGATAGGAGT
Mmu_circTulp4_R	GGCACTTGATATGTTTGTTTTCC
Mmu_Gapdh_F	TCATGACCACAGTCCATGCC
Mmu_Gapdh_R	CAGATCCACGACGGACACAT
Rat_circHomer1_F	TTTCACATAGGGAACAACC
Rat_circHomer1_R	TCTTCTTTGTGTTTGGGTCG
Rat_c-fos_F	TTTCAACGCGGACTACGAGG
Rat_c-fos_R	GCGCAAAAGTCCTGTGTGTT
Rat_Homer1a_F	GAAGTCGCAGGAGAAGATG
Rat_Homer1a_R	TGATTGCTGAATTGAATGTGTACC
Rat_Gapdh_F	AGACAGCCGCATCTTCTTGT
Rat_Gapdh_R	CTTGCCGTGGGTAGAGTCAT
